# Genes influencing phage host range in *Staphylococcus aureus* on a species-wide scale

**DOI:** 10.1101/2020.07.24.218685

**Authors:** Abraham G. Moller, Kyle Winston, Shiyu Ji, Junting Wang, Michelle N. Hargita Davis, Claudia R. Solis-Lemus, Timothy D. Read

## Abstract

*Staphylococcus aureus* is a human pathogen that causes serious diseases ranging from skin infections to septic shock. Bacteriophages (“phages”) are both natural killers of *S. aureus*, offering therapeutic possibilities, as well as important vectors of horizontal gene transfer in the species. Here, we used high-throughput approaches to understand the genetic basis of strain-to-strain variation in sensitivity to phages, which defines the host range. We screened 259 diverse *S. aureus* strains covering more than 40 sequence types for sensitivity to eight phages, which were representatives of the three phage classes that infect the species. The phages were variable in host range, each infecting between 73 and 257 strains. Using genome-wide association approaches, we identified putative loci that affect host range and validated their function using USA300 transposon knockouts. In addition to rediscovering known host range determinants, we found several previously unreported genes affecting bacterial growth during phage infection, including *trpA, phoR, isdB, sodM, fmtC*, and *relA.* We used the data from our host range matrix to develop predictive models that achieved between 40 and 95% accuracy. This work illustrates the complexity of the genetic basis for phage susceptibility in *S. aureus* but also shows that with more data, we may be able to understand much of the variation. With a knowledge of host range determination, we can rationally design phage therapy cocktails that target the broadest host range of *S. aureus* strains and address basic questions regarding phage-host interactions, such as the impact of phage on *S. aureus* evolution.

**Importance:** *Staphylococcus aureus* is a widespread, hospital- and community-acquired pathogen, many strains of which are antibiotic resistant. It causes diverse diseases ranging from local to systemic infection and affects both the skin and many internal organs, including the heart, lungs, bones, and brain. Its ubiquity, antibiotic resistance, and disease burden make new therapies urgent. One alternative therapy to antibiotics is phage therapy, in which viruses specific to infecting bacteria clear infection. In this work, we identified and validated *S. aureus* genes that influence phage host range - the number of strains a phage can infect and kill - by testing strains representative of the diversity of the *S. aureus* species for phage host range and associating strain’s genome sequences with host range. These findings together improved our understanding of how phage therapy works in the bacterium and improve prediction of phage therapy efficacy based on the infecting strain’s predicted host range.
