## Supplemental Table S2 for "Genes influencing phage host range in *Staphylococcus aureus* on a species-wide scale"

### Sheet: Supplemental Table S2
Strain	Quantitative phenotype								Qualitative (ternary) phenotype
	p11	p0006	p0017	p0017S	p002y	p003p	p0040	pyo	p11	p0006	p0017	p0017S	p002y	p003p	p0040	pyo	BioProject	BioSample	Sample (SRA)	ST	CC	Isolation date	Isolation location
107	0.971625	0.537	0.871375	0.214333	0.194875	0.1695	0.814	0.158375	R	SS	R	S	S	S	R	S	PRJNA239001	SAMN02649802	SRS562712	5	5	2005	USA
109	0.591125	0.325833	0.364375	0.3505	0.26525	0.3165	0.365125	0.157875	SS	S	S	S	S	S	S	S	PRJNA239001	SAMN02649803	SRS562713	8	8	2005	USA
115	0.90275	0.630333	0.803	0.517333	0.440625	0.46	0.803875	0.310875	R	SS	R	SS	SS	SS	R	S	PRJNA239001	SAMN02649804	SRS562714	5	5	2005	USA
120335	1.16987	0.4225	0.952625	0.188833	0.1755	0.169	1.08813	0.160125	R	SS	R	S	S	S	R	S	PRJNA239001	SAMN02649800	SRS562710	5	5	2005	USA
120337	1.147	0.433833	1.01287	0.191833	0.173625	0.171333	1.08175	0.1605	R	SS	R	S	S	S	R	S	PRJNA239001	SAMN02649801	SRS562711	5	5	2005	USA
120338	1.11288	0.505833	0.93675	0.348667	0.270375	0.236333	1.11288	0.205	R	SS	R	S	S	S	R	S	PRJNA239001	SAMN02649815	SRS562726	5	5	2005	USA
122VISA	0.9365	0.431167	0.745375	0.182667	0.171	0.1665	0.817875	0.15825	R	SS	R	S	S	S	R	S	PRJNA239001	SAMN02649805	SRS562715	5	5	2005	USA
123	0.707	0.228333	0.348375	0.207	0.1825	0.173333	0.39825	0.158375	R	S	S	S	S	S	S	S	PRJNA239001	SAMN02649806	SRS562716	5	5	2005	USA
126	0.806375	0.547167	0.57175	0.4055	0.278875	0.315833	0.5695	0.166	R	SS	SS	SS	S	S	SS	S	PRJNA239001	SAMN02649807	SRS562717	n/a	8	2005	USA
217	0.9215	0.436667	0.637125	0.1735	0.174375	0.162167	0.526125	0.15775	R	SS	SS	S	S	S	SS	S	PRJNA239001	SAMN02649808	SRS562718	5	5	2005	USA
221	0.51	0.366333	0.6705	0.184	0.17625	0.186167	0.351625	0.159375	SS	S	SS	S	S	S	S	S	PRJNA239001	SAMN02649809	SRS562719	5	5	2005	USA
312	0.958	0.9035	0.73125	0.528667	0.411125	0.382833	0.814875	0.159	R	R	R	SS	SS	S	R	S	PRJNA239001	SAMN02649810	SRS562720	45	45	2005	USA
407	1.03675	0.431667	0.865125	0.211667	0.17825	0.170667	0.590875	0.161	R	SS	R	S	S	S	SS	S	PRJNA239001	SAMN02649811	SRS562721	5	5	2005	USA
504	0.427625	0.3275	0.569375	0.218667	0.1915	0.173333	0.373875	0.161875	SS	S	SS	S	S	S	S	S	PRJNA239001	SAMN02649812	SRS562722	5	5	2005	USA
506	1.05225	0.339833	0.327	0.1675	0.164875	0.162833	0.922625	0.157875	R	S	S	S	S	S	R	S	PRJNA239001	SAMN02649813	SRS562723	105	5	2005	USA
834N	1.0795	0.217	0.17575	0.183333	0.181875	0.164333	0.95575	0.157125	R	S	S	S	S	S	R	S	PRJNA239001	SAMN02649746	SRS562656	109	1	2005	USA
BCH-SA-01	0.390375	0.441333	0.964	0.406833	0.394125	0.382667	0.3835	0.305	S	SS	R	SS	S	S	S	S	PRJNA480016	SAMN09847804	SRS3680002	5	5	2018	USA: Boston, MA
BCH-SA-02	0.385125	0.442667	1.10417	0.407333	0.364875	0.397	0.379625	0.28125	S	SS	R	SS	S	S	S	S	PRJNA480016	SAMN09847805	SRS3680039	5	5	2018	USA: Boston, MA
BCH-SA-03	1.0255	0.794833	0.223667	0.321167	0.409875	0.372667	0.689625	0.244625	R	R	S	S	SS	S	SS	S	PRJNA480016	SAMN09847806	SRS3680001	72	72	2018	USA: Boston, MA
BCH-SA-04	0.22575	0.215	0.340167	0.177167	0.191875	0.166333	0.18675	0.156875	S	S	S	S	S	S	S	S	PRJNA480016	SAMN09847807	SRS3680000	n/a	1	2018	USA: Boston, MA
BCH-SA-05	0.295875	0.426167	0.4385	0.271	0.236125	0.242333	0.35175	0.169625	S	SS	SS	S	S	S	S	S	PRJNA480016	SAMN09847808	SRS3679999	5	5	2018	USA: Boston, MA
BCH-SA-06	0.34825	0.611667	0.271833	0.241833	0.277	0.305833	0.36425	0.2825	S	SS	S	S	S	S	S	S	PRJNA480016	SAMN09847809	SRS3679998	5	5	2018	USA: Boston, MA
BCH-SA-07	0.507375	0.322833	0.248833	0.178333	0.169875	0.162333	0.306125	0.15675	SS	S	S	S	S	S	S	S	PRJNA480016	SAMN09847810	SRS3679997	97	97	2018	USA: Boston, MA
BCH-SA-08	1.114	0.219667	0.739333	0.1725	0.171625	0.1655	1.11225	0.161875	R	S	R	S	S	S	R	S	PRJNA480016	SAMN09847811	SRS3679996	30	30	2018	USA: Boston, MA
BCH-SA-09	1.08963	1.00433	0.232833	0.205833	0.523625	0.616833	0.963	0.52575	R	R	S	S	SS	SS	R	SS	PRJNA480016	SAMN09847812	SRS3680005	398	398	2018	USA: Boston, MA
BCH-SA-10	0.163	0.175	0.6015	0.17	0.1695	0.170167	0.1595	0.155375	S	S	SS	S	S	S	S	S	PRJNA480016	SAMN09847813	SRS3680004	8	8	2018	USA: Boston, MA
BCH-SA-11	0.888125	0.837667	0.251	0.224667	0.381	0.4915	0.82475	0.171375	R	R	S	S	S	SS	R	S	PRJNA480016	SAMN09847814	SRS3680020	30	30	2018	USA: Boston, MA
BCH-SA-12	0.198375	0.184667	0.202833	0.1705	0.17	0.167833	0.196	0.1565	S	S	S	S	S	S	S	S	PRJNA480016	SAMN09847815	SRS3680019	5	5	2018	USA: Boston, MA
BCH-SA-13	0.82825	0.195833	0.599833	0.163667	0.16075	0.1665	0.590875	0.158625	R	S	SS	S	S	S	SS	S	PRJNA480016	SAMN09847816	SRS3680018	n/a	8	2018	USA: Boston, MA
BCH-SA-14	1.15338	0.711667	0.260667	0.471	0.38975	0.374833	0.830375	0.2885	R	R	S	SS	S	S	R	S	PRJNA480016	SAMN09847817	SRS3680017	72	72	2018	USA: Boston, MA
BCH-SA-15	0.213375	0.205	0.674833	0.159333	0.16275	0.161833	0.16625	0.15575	S	S	SS	S	S	S	S	S	PRJNA480016	SAMN09847818	SRS3680024	8	8	2018	USA: Boston, MA
CA105	0.615625	0.341	0.7775	0.204833	0.1705	0.172	0.400125	0.161875	SS	S	R	S	S	S	SS	S	PRJNA239001	SAMN02649769	SRS562679	8	8	2005	USA
CA11	0.93175	0.539333	0.810125	0.171	0.167125	0.165167	0.631	0.156	R	SS	R	S	S	S	SS	S	PRJNA239001	SAMN02649770	SRS562680	5	5	2005	USA
CA26	0.44725	0.439667	0.41375	0.302333	0.2255	0.279833	0.362	0.15625	SS	SS	SS	S	S	S	S	S	PRJNA239001	SAMN02649748	SRS562658	105	5	2005	USA
CA39	1.05725	0.305833	0.82225	0.166667	0.1685	0.166833	0.955625	0.162875	R	S	R	S	S	S	R	S	PRJNA239001	SAMN02649771	SRS562681	5	5	2005	USA
CA436	1.08512	0.4005	0.923625	0.214833	0.2115	0.193167	1.08563	0.259875	R	SS	R	S	S	S	R	S	PRJNA239001	SAMN02649772	SRS562682	5	5	2005	USA
CA541	0.89925	0.810833	0.582875	0.632167	0.574375	0.648	0.88975	0.652	R	R	SS	SS	SS	SS	R	SS	PRJNA239001	SAMN02649749	SRS562659	5	5	2005	USA
CA544	1.04212	0.433333	0.366875	0.288167	0.317125	0.233167	0.929125	0.169875	R	SS	S	S	S	S	R	S	PRJNA239001	SAMN02649773	SRS562683	5	5	2005	USA
CA545	0.999625	0.618333	0.423875	0.300167	0.21025	0.174833	0.954875	0.25725	R	SS	SS	S	S	S	R	S	PRJNA239001	SAMN02649774	SRS562684	5	5	2005	USA
CA598	1.0495	0.417833	0.334875	0.237333	0.243375	0.183	0.721625	0.15975	R	SS	S	S	S	S	R	S	PRJNA239001	SAMN02649775	SRS562685	5	5	2005	USA
CA9	0.9975	0.585167	0.253875	0.2975	0.295875	0.245333	0.547875	0.179875	R	SS	S	S	S	S	SS	S	PRJNA239001	SAMN02649776	SRS562686	5	5	2005	USA
CFBREBSa101	0.97175	0.203333	0.509	0.165	0.164	0.175	0.779125	0.156625	R	S	SS	S	S	S	R	S	PRJNA480016	SAMN09847819	SRS3680023	5	5	2012-01-04	USA: Atlanta, GA
CFBREBSa102	1.005	0.198333	0.551167	0.177	0.18225	0.169833	0.838125	0.155125	R	S	SS	S	S	S	R	S	PRJNA480016	SAMN09847820	SRS3680022	5	5	2012-04-12	USA: Atlanta, GA
CFBREBSa103	0.908625	0.2285	0.411167	0.186333	0.18375	0.1705	0.7585	0.154875	R	S	SS	S	S	S	R	S	PRJNA480016	SAMN09847821	SRS3680021	1181	8	2012-07-10	USA: Atlanta, GA
CFBREBSa104	1.03212	0.227167	0.537	0.196333	0.202875	0.177833	0.86375	0.158875	R	S	SS	S	S	S	R	S	PRJNA480016	SAMN09847822	SRS3680026	5	5	2012-10-15	USA: Atlanta, GA
CFBREBSa105	0.59275	0.281333	0.17	0.187833	0.2075	0.172167	0.347125	0.15725	SS	S	S	S	S	S	S	S	PRJNA480016	SAMN09847825	SRS3680025	632	5	2011-10-25	USA: Atlanta, GA
CFBREBSa108	0.968	0.407833	0.207	0.198333	0.2045	0.177833	0.764125	0.16	R	SS	S	S	S	S	R	S	PRJNA480016	SAMN09847826	SRS3679986	632	5	2012-01-17	USA: Atlanta, GA
CFBREBSa110	0.968	0.43	0.1985	0.191	0.191375	0.1695	0.778125	0.157875	R	SS	S	S	S	S	R	S	PRJNA480016	SAMN09847827	SRS3679987	632	5	2012-04-16	USA: Atlanta, GA
CFBREBSa112	0.969	0.392	0.208667	0.190833	0.1945	0.17	0.8015	0.155	R	S	S	S	S	S	R	S	PRJNA480016	SAMN09847828	SRS3679984	632	5	2012-06-27	USA: Atlanta, GA
CFBREBSa114	0.95	0.407667	0.434833	0.194833	0.19925	0.180833	0.72925	0.1635	R	SS	SS	S	S	S	R	S	PRJNA480016	SAMN09847829	SRS3679985	632	5	2012-08-02	USA: Atlanta, GA
CFBREBSa116	0.981	0.4415	0.201833	0.176667	0.18	0.1655	0.69275	0.1555	R	SS	S	S	S	S	SS	S	PRJNA480016	SAMN09847851	SRS3679981	5	5	2017-01-03	USA: Atlanta, GA
CFBREBSa117	0.557875	0.268333	0.200833	0.172	0.1685	0.165833	0.27925	0.154375	SS	S	S	S	S	S	S	S	PRJNA480016	SAMN09847852	SRS3679983	97	97	2017-01-27	USA: Atlanta, GA
CFBREBSa118	1.04012	0.2345	0.1755	0.162167	0.16975	0.162833	0.813125	0.154	R	S	S	S	S	S	R	S	PRJNA480016	SAMN09847853	SRS3679980	5	5	2017-05-25	USA: Atlanta, GA
CFBREBSa119	0.9375	0.8165	0.497833	0.3385	0.286625	0.237833	0.459875	0.1545	R	R	SS	S	S	S	SS	S	PRJNA480016	SAMN09847854	SRS3679982	30	30	2017-05-10	USA: Atlanta, GA
CFBREBSa121	0.48725	0.315	0.537333	0.182833	0.173	0.166333	0.4415	0.157	SS	S	SS	S	S	S	SS	S	PRJNA480016	SAMN09847855	SRS3679991	8	8	2017-01-27	USA: Atlanta, GA
CFBREBSa122	1.01313	0.169667	0.511833	0.1865	0.184125	0.169333	0.90725	0.154625	R	S	SS	S	S	S	R	S	PRJNA480016	SAMN09847857	SRS3679992	n/a	30	2017-03-16	USA: Atlanta, GA
CFBREBSa123	0.3775	0.387333	0.611167	0.21	0.206	0.19	0.384125	0.15825	S	S	SS	S	S	S	S	S	PRJNA480016	SAMN09847858	SRS3679995	5	5	2017-04-05	USA: Atlanta, GA
CFBREBSa125	1.04025	0.3655	1.059	0.189	0.208875	0.1715	0.350875	0.15825	R	S	R	S	S	S	S	S	PRJNA480016	SAMN09847859	SRS3679994	8	8	2017-04-05	USA: Atlanta, GA
CFBREBSa126	0.167	0.208333	0.828667	0.199833	0.2115	0.174333	0.164125	0.174	S	S	R	S	S	S	S	S	PRJNA480016	SAMN09847860	SRS3680003	8	8	2017-04-05	USA: Atlanta, GA
CFBREBSa127	0.436625	0.356833	0.695	0.314167	0.261625	0.228	0.31175	0.158625	SS	S	SS	S	S	S	S	S	PRJNA480016	SAMN09847861	SRS3680014	n/a	8	2017-04-05	USA: Atlanta, GA
CFBREBSa129	0.28675	0.260667	0.6345	0.182333	0.187875	0.163167	0.21825	0.1565	S	S	SS	S	S	S	S	S	PRJNA480016	SAMN09847862	SRS3680030	8	8	2017-04-05	USA: Atlanta, GA
CFBREBSa130	0.301125	0.283333	0.590833	0.1775	0.19	0.1665	0.233625	0.156	S	S	SS	S	S	S	S	S	PRJNA480016	SAMN09847863	SRS3679988	8	8	2017-04-28	USA: Atlanta, GA
CFBREBSa131	1.04537	0.855833	0.232833	0.257	0.4645	0.6005	0.88975	0.3295	R	R	S	S	SS	SS	R	S	PRJNA480016	SAMN09847864	SRS3679993	45	45	2017-05-25	USA: Atlanta, GA
CFBREBSa133	0.549875	0.307667	0.779333	0.170833	0.173375	0.169333	0.371125	0.15525	SS	S	R	S	S	S	S	S	PRJNA480016	SAMN09847865	SRS3679990	8	8	2017-02-17	USA: Atlanta, GA
CFBREBSa135	0.2315	0.183833	0.777	0.157667	0.1615	0.159833	0.172	0.155125	S	S	R	S	S	S	S	S	PRJNA480016	SAMN09847866	SRS3680028	n/a	8	2017-04-05	USA: Atlanta, GA
CFBREBSa138	0.3385	0.2785	0.785167	0.200667	0.186625	0.192833	0.34875	0.174875	S	S	R	S	S	S	S	S	PRJNA480016	SAMN09847867	SRS3680027	1181	8	2017-04-28	USA: Atlanta, GA
CFBRSa03	0.7795	0.408833	0.197167	0.174	0.1735	0.167667	0.25275	0.15425	R	SS	S	S	S	S	S	S	PRJNA480016	SAMN09847832	SRS3680031	5	5	2012-10-04	USA: Atlanta, GA
CFBRSa04	0.618125	0.400667	0.217333	0.173667	0.16925	0.1725	0.575875	0.15475	SS	SS	S	S	S	S	SS	S	PRJNA480016	SAMN09847836	SRS3680032	n/a	5	2012-05-21	USA: Atlanta, GA
CFBRSa05	1.0155	0.344333	1.09733	0.2115	0.200625	0.2115	0.387625	0.199875	R	S	R	S	S	S	S	S	PRJNA480016	SAMN09847841	SRS3680033	8	8	2012-08-30	USA: Atlanta, GA
CFBRSa06	1.09613	0.613167	0.2475	0.212	0.259375	0.297667	1.04662	0.257375	R	SS	S	S	S	S	R	S	PRJNA480016	SAMN09847844	SRS3680034	37	30	2012-05-16	USA: Atlanta, GA
CFBRSa07	0.1945	0.216167	0.651833	0.177667	0.190125	0.181	0.20175	0.160875	S	S	SS	S	S	S	S	S	PRJNA480016	SAMN09847850	SRS3680035	5	5	2012-10-03	USA: Atlanta, GA
CFBRSa21	0.33475	0.324	0.526167	0.274	0.287	0.305167	0.306875	0.2335	S	S	SS	S	S	S	S	S	PRJNA480016	SAMN09847840	SRS3680036	5	5	2012-01-25	USA: Atlanta, GA
CFBRSa22	0.91275	0.366667	0.188333	0.196	0.181375	0.176333	0.863625	0.159625	R	S	S	S	S	S	R	S	PRJNA480016	SAMN09847842	SRS3680037	105	5	2012-02-01	USA: Atlanta, GA
CFBRSa23	0.65575	0.279	0.966333	0.209333	0.19675	0.201	0.82475	0.161125	SS	S	R	S	S	S	R	S	PRJNA480016	SAMN09847846	SRS3680038	225	5	2012-02-21	USA: Atlanta, GA
CFBRSa24	0.525	0.372333	0.2255	0.198	0.164375	0.171167	0.30025	0.155375	SS	S	S	S	S	S	S	S	PRJNA480016	SAMN09847849	SRS3680040	105	5	2012-05-29	USA: Atlanta, GA
CFBRSa25	1.01825	0.49	0.22	0.190167	0.2105	0.219167	0.915	0.1985	R	SS	S	S	S	S	R	S	PRJNA480016	SAMN09847834	SRS3680041	5	5	2012-03-26	USA: Atlanta, GA
CFBRSa26	1.00913	0.270833	0.567667	0.165	0.169125	0.167	0.827	0.157125	R	S	SS	S	S	S	R	S	PRJNA480016	SAMN09847823	SRS3680013	5	5	2012-04-03	USA: Atlanta, GA
CFBRSa27	0.419875	0.298667	0.177	0.182833	0.17275	0.182667	0.333625	0.159875	SS	S	S	S	S	S	S	S	PRJNA480016	SAMN09847845	SRS3680012	5	5	2013-01-08	USA: Atlanta, GA
CFBRSa28	0.64275	0.522	0.166667	0.164667	0.1685	0.161667	0.5575	0.154125	SS	SS	S	S	S	S	SS	S	PRJNA480016	SAMN09847848	SRS3680011	n/a	1	2012-09-20	USA: Atlanta, GA
CFBRSa29	1.1295	0.261667	1.0885	0.17	0.167125	0.164	0.592	0.15725	R	S	R	S	S	S	SS	S	PRJNA480016	SAMN09847856	SRS3680010	8	8	2013-04-05	USA: Atlanta, GA
CFBRSa30	0.339125	0.4315	0.931333	0.318833	0.314	0.3515	0.383625	0.211125	S	SS	R	S	S	S	S	S	PRJNA480016	SAMN09847835	SRS3680009	n/a	5	2012-02-13	USA: Atlanta, GA
CFBRSa47	0.997625	0.381667	0.193167	0.189167	0.194375	0.182333	0.8055	0.15625	R	S	S	S	S	S	R	S	PRJNA480016	SAMN09847830	SRS3680008	632	5	2012-01-17	USA: Atlanta, GA
CFBRSa48	0.293125	0.2575	1.1785	0.187833	0.198	0.1785	0.20025	0.1645	S	S	R	S	S	S	S	S	PRJNA480016	SAMN09847824	SRS3680007	225	5	2012-04-24	USA: Atlanta, GA
CFBRSa49	0.475375	0.473667	0.905667	0.294167	0.23675	0.215	0.43075	0.175375	SS	SS	R	S	S	S	SS	S	PRJNA480016	SAMN09847831	SRS3680006	8	8	2012-06-27	USA: Atlanta, GA
CFBRSa50	1.10462	0.3465	0.238	0.180167	0.184625	0.169833	0.230375	0.1555	R	S	S	S	S	S	S	S	PRJNA480016	SAMN09847833	SRS3680016	n/a	5	2012-02-22	USA: Atlanta, GA
CFBRSa51	0.582875	1.04633	0.210167	0.3425	0.308125	0.322167	0.729625	0.164625	SS	R	S	S	S	S	R	S	PRJNA480016	SAMN09847837	SRS3680015	5	5	2012-06-27	USA: Atlanta, GA
CFBRSa66A	0.881	0.206167	0.226833	0.177167	0.19025	0.169667	0.332	0.15425	R	S	S	S	S	S	S	S	PRJNA480016	SAMN09847838	SRS3680042	5	5	2012-07-16	USA: Atlanta, GA
CFBRSa66B	0.6145	0.1855	0.183833	0.1775	0.169875	0.165667	0.30225	0.155625	SS	S	S	S	S	S	S	S	PRJNA480016	SAMN09847839	SRS3680043	5	5	2012-07-16	USA: Atlanta, GA
CFBRSa70	0.739	0.642167	0.925833	0.203167	0.168	0.1855	0.33025	0.155625	R	SS	R	S	S	S	S	S	PRJNA480016	SAMN09847843	SRS3680029	5	5	2012-02-08	USA: Atlanta, GA
CFBRSa74	0.9345	0.340167	0.193833	0.1655	0.162625	0.169333	0.522	0.1565	R	S	S	S	S	S	SS	S	PRJNA480016	SAMN09847847	SRS3679989	5	5	2012-01-17	USA: Atlanta, GA
EUH13	0.171375	0.226667	0.90175	0.194667	0.189625	0.172833	0.16375	0.158625	S	S	R	S	S	S	S	S	PRJNA239001	SAMN02649750	SRS562660	3781	8	2005	USA
EUH15	0.941875	0.455167	0.754625	0.215167	0.190375	0.1805	0.6695	0.16075	R	SS	R	S	S	S	SS	S	PRJNA239001	SAMN02649751	SRS562661	5	5	2005	USA
EUH25	0.181125	0.203667	0.737125	0.176	0.171625	0.1625	0.16025	0.155125	S	S	R	S	S	S	S	S	PRJNA239001	SAMN02649752	SRS562662	8	8	2005	USA
GA12	1.03212	0.518	0.875	0.190833	0.191125	0.171167	0.51075	0.159375	R	SS	R	S	S	S	SS	S	PRJNA239001	SAMN02649777	SRS562687	5	5	2005	USA
GA15	0.8915	0.753167	0.852	0.453333	0.3365	0.363667	0.66325	0.24375	R	R	R	SS	S	S	SS	S	PRJNA239001	SAMN02649778	SRS562688	8	8	2005	USA
GA231	0.84325	0.670167	0.866125	0.378167	0.294125	0.315333	0.73025	0.2025	R	SS	R	S	S	S	R	S	PRJNA239001	SAMN02649779	SRS562689	8	8	2005	USA
GA27	0.97275	0.7845	0.845375	0.508833	0.34325	0.3355	0.769875	0.215875	R	R	R	SS	S	S	R	S	PRJNA239001	SAMN02649753	SRS562663	8	8	2005	USA
GA48963	0.418	0.305833	0.89125	0.171333	0.16775	0.169833	0.412625	0.15825	SS	S	R	S	S	S	SS	S	PRJNA239001	SAMN02649754	SRS562664	5	5	2005	USA
GA50245	0.391	0.2925	0.2445	0.1795	0.183875	0.165167	0.295125	0.158	S	S	S	S	S	S	S	S	PRJNA239001	SAMN02649755	SRS562665	97	97	2005	USA
GA50819	0.79175	0.527667	0.86375	0.1925	0.2455	0.206	0.57425	0.157125	R	SS	R	S	S	S	SS	S	PRJNA239001	SAMN02649756	SRS562666	5	5	2005	USA
GA51254	0.898	0.384667	0.93125	0.426167	0.2875	0.303167	0.309625	0.1865	R	S	R	SS	S	S	S	S	PRJNA239001	SAMN02649757	SRS562667	8	8	2005	USA
GA53617	0.972125	0.4365	0.6195	0.269167	0.18775	0.182167	0.50425	0.158625	R	SS	SS	S	S	S	SS	S	PRJNA239001	SAMN02649758	SRS562668	8	8	2005	USA
GA53649	1.07812	0.304333	0.40675	0.188	0.191875	0.170667	1.0275	0.161625	R	S	SS	S	S	S	R	S	PRJNA239001	SAMN02649759	SRS562669	5	5	2005	USA
GA984	0.829375	0.574667	0.32675	0.196167	0.233375	0.211333	0.79325	0.16275	R	SS	S	S	S	S	R	S	PRJNA239001	SAMN02649780	SRS562690	632	5	2005	USA
Grady1	0.992875	0.2095	0.26225	0.1825	0.17675	0.164833	0.441875	0.154875	R	S	S	S	S	S	SS	S	PRJNA239001	SAMN02649814	SRS562724	1	1	2005	USA
MN055	0.898875	0.4895	0.790125	0.3895	0.334	0.363333	0.77925	0.29575	R	SS	R	S	S	S	R	S	PRJNA239001	SAMN02649781	SRS562691	5	5	2005	USA
MN105	0.915625	0.512833	0.207875	0.2075	0.1895	0.179833	0.54725	0.1775	R	SS	S	S	S	S	SS	S	PRJNA239001	SAMN02649782	SRS562692	105	5	2005	USA
NRS001	0.8422	0.6519	0.9595	0.5246	0.4195	0.4133	0.5569	0.532889	R	SS	R	SS	SS	SS	SS	SS	PRJNA289526	SAMN03859718	SRS1008600	5	5	1996	Japan
NRS002	0.9042	0.3246	0.357167	0.2357	0.2046	0.2216	0.6643	0.153556	R	S	S	S	S	S	SS	S	PRJNA289526	SAMN03859719	SRS1009613	5	5	1996	Japan
NRS003	0.7337	0.501	0.6185	0.2065	0.2213	0.2198	0.4936	0.173333	R	SS	SS	S	S	S	SS	S	PRJNA289526	SAMN03859720	SRS1009612	5	5	1997	USA
NRS021	0.905	0.2528	0.755	0.1831	0.1928	0.1817	0.7401	0.227333	R	S	R	S	S	S	R	S	PRJNA289526	SAMN03859721	SRS1009611	8	8	1999	USA
NRS022	0.707	0.4501	0.588333	0.4034	0.3391	0.3865	0.3362	0.256222	R	SS	SS	SS	S	S	S	S	PRJNA289526	SAMN03859722	SRS1009610	n/a	45	1999	USA
NRS027	0.2713	0.2565	0.427167	0.2177	0.2243	0.1907	0.1777	0.162778	S	S	SS	S	S	S	S	S	PRJNA289526	SAMN03859723	SRS1009609	8	8	2000	USA
NRS029	0.9481	0.2122	0.618	0.1916	0.1753	0.1852	0.5826	0.291444	R	S	SS	S	S	S	SS	S	PRJNA289526	SAMN03859724	SRS1009608	36	30	2000	USA
NRS035	0.9051	0.8051	0.320833	0.3778	0.6376	0.6308	0.6402	0.224333	R	R	S	S	SS	SS	SS	S	PRJNA289526	SAMN03859725	SRS1009607	572	8	1995	France
NRS036	0.6885	0.2894	0.5925	0.1807	0.1898	0.1991	0.4747	0.335778	SS	S	SS	S	S	S	SS	S	PRJNA289526	SAMN03859726	SRS1009606	247	8	1995	France
NRS039	0.7031	0.2819	0.350333	0.1848	0.1707	0.1659	0.4456	0.302	R	S	S	S	S	S	SS	S	PRJNA289526	SAMN03859727	SRS1009605	247	8	1999	United Kingdom
NRS049	0.6889	0.4084	0.463167	0.3616	0.3007	0.2804	0.3927	0.279333	SS	SS	SS	S	S	S	S	S	PRJNA289526	SAMN03859728	SRS1009604	5	5	1997	South Korea
NRS051	0.6326	0.4777	0.602833	0.2718	0.21	0.1982	0.4848	0.272778	SS	SS	SS	S	S	S	SS	S	PRJNA289526	SAMN03859729	SRS1009602	5	5	2000	USA
NRS054	0.6265	0.2557	0.630167	0.3386	0.2401	0.2423	0.3857	0.187778	SS	S	SS	S	S	S	S	S	PRJNA289526	SAMN03859731	SRS1009603	239	8	1998	Brazil
NRS063	0.7605	0.723	0.584667	0.4197	0.3184	0.3701	0.5003	0.447111	R	R	SS	SS	S	S	SS	SS	PRJNA289526	SAMN03859732	SRS1009600	372	8
NRS064	0.8128	0.8694	0.865833	0.5577	0.4554	0.4411	0.6872	0.534	R	R	R	SS	SS	SS	SS	SS	PRJNA289526	SAMN03859733	SRS1009599	372	8	1998	Oman
NRS070	0.587	0.4008	0.948833	0.3064	0.2767	0.2699	0.6793	0.247	SS	SS	R	S	S	S	SS	S	PRJNA289526	SAMN03859734	SRS1009598	n/a	5	1982	Japan
NRS071	0.784	0.2584	0.357333	0.1741	0.1818	0.1945	0.3661	0.277778	R	S	S	S	S	S	S	S	PRJNA289526	SAMN03859735	SRS1009597	36	30	1997
NRS072	0.5525	0.3546	0.435833	0.1746	0.1801	0.1931	0.2935	0.243333	SS	S	SS	S	S	S	S	S	PRJNA289526	SAMN03859736	SRS1009596	1	1	1998
NRS073	0.5401	0.2984	0.448667	0.1845	0.1808	0.17	0.3459	0.462222	SS	S	SS	S	S	S	S	SS	PRJNA289526	SAMN03859737	SRS1009595	8	8	2000	USA
NRS074	0.5346	0.277	0.456167	0.1835	0.1783	0.2138	0.4763	0.414222	SS	S	SS	S	S	S	SS	SS	PRJNA289526	SAMN03859738	SRS1009594	105	5	2000	USA
NRS079	0.6447	0.2454	0.454167	0.1746	0.1711	0.1594	0.4258	0.215111	SS	S	SS	S	S	S	SS	S	PRJNA289526	SAMN03859739	SRS1009592	231	5	1999	USA
NRS100	0.4874	0.3118	0.458	0.1978	0.1845	0.1788	0.3055	0.249	SS	S	SS	S	S	S	S	S	PRJNA289526	SAMN03859740	SRS1009593	250	8	1961	United Kingdom
NRS102	0.4635	0.3531	0.438667	0.2883	0.2764	0.2659	0.4804	0.154444	SS	S	SS	S	S	S	SS	S	PRJNA289526	SAMN03859741	SRS1009591	25	25	1979	USA
NRS103	0.9634	0.5249	0.587667	0.2829	0.4221	0.3102	0.9239	0.308667	R	SS	SS	S	SS	S	R	S	PRJNA289526	SAMN03859742	SRS1009590	n/a	45	1979	USA
NRS104	0.8811	0.2859	0.340333	0.1905	0.2263	0.1962	0.8615	0.375	R	S	S	S	S	S	R	S	PRJNA289526	SAMN03859743	SRS1009589	30	30	1935	USA
NRS105	0.895	0.5905	0.396667	0.307	0.3105	0.3099	0.5207	0.652667	R	SS	S	S	S	S	SS	SS	PRJNA289526	SAMN03859744	SRS1009588	97	97
NRS106	0.9971	0.3735	0.7665	0.2432	0.2039	0.1806	0.8912	0.351	R	S	R	S	S	S	R	S	PRJNA289526	SAMN03859745	SRS1009587	8	8
NRS108	0.75	0.5081	0.853667	0.4555	0.291	0.2839	0.379	0.355333	R	SS	R	SS	S	S	S	S	PRJNA289526	SAMN03859747	SRS1009584	8	8		France
NRS109	0.8244	0.871	0.375333	0.6547	0.7657	0.6949	0.5077	0.769	R	R	S	SS	R	SS	SS	R	PRJNA289526	SAMN03859748	SRS1009491	47	45	1962	United Kingdom
NRS110	0.7639	0.7726	0.554	0.7058	0.6331	0.6059	0.5971	0.638444	R	R	SS	R	SS	SS	SS	SS	PRJNA289526	SAMN03859749	SRS1009585	5	5		USA
NRS111	0.8965	0.347	0.9755	0.3206	0.2944	0.2793	0.9789	0.437556	R	S	R	S	S	S	R	SS	PRJNA289526	SAMN03859750	SRS1009583	395	45		USA
NRS112	0.9619	0.3832	0.357667	0.334	0.3563	0.3115	0.8184	0.608778	R	S	S	S	S	S	R	SS	PRJNA289526	SAMN03859751	SRS1009582	30	30	1980	USA
NRS113	0.8826	0.9691	0.2105	0.1725	0.3199	0.3011	0.5797	0.159222	R	R	S	S	S	S	SS	S	PRJNA289526	SAMN03859752	SRS1009581	10	10
NRS114	0.5789	0.3087	0.955	0.2376	0.216	0.2102	0.4433	0.190444	SS	S	R	S	S	S	SS	S	PRJNA289526	SAMN03859753	SRS1009580	8	8		USA
NRS119	0.7646	0.3503	0.9705	0.3794	0.2514	0.2964	0.3823	0.375889	R	S	R	S	S	S	S	S	PRJNA289526	SAMN03859754	SRS1009578	507	8	2001	USA
NRS145	0.1859	0.2893	0.23	0.1776	0.171	0.1612	0.2137	0.250667	S	S	S	S	S	S	S	S	PRJNA289526	SAMN03859755	SRS1009579	8	8		USA
NRS148	0.9271	0.9284	0.244	0.3515	0.8084	0.7101	0.9098	0.853111	R	R	S	S	R	R	R	R	PRJNA289526	SAMN03859756	SRS1009577	707	121
NRS149	0.3731	0.4712	0.351333	0.3604	0.3915	0.3903	0.4165	0.378444	S	SS	S	S	S	S	SS	S	PRJNA289526	SAMN03859757	SRS1009575	5	5
NRS152	0.7743	0.5245	0.9615	0.5841	0.395	0.3581	0.3791	0.400444	R	SS	R	SS	S	S	S	SS	PRJNA289526	SAMN03859758	SRS1009574	8	8
NRS157	0.8593	0.7352	0.209	0.2713	0.3669	0.4704	0.6385	0.275444	R	R	S	S	S	SS	SS	S	PRJNA289526	SAMN03859759	SRS1009576	22	22		France
NRS161	0.8378	0.5362	0.740167	0.329	0.3613	0.3487	0.8104	0.294	R	SS	R	S	S	S	R	S	PRJNA289526	SAMN03859760	SRS1009573	22	22		France
NRS162	0.8919	0.5548	0.305	0.2496	0.3463	0.2959	0.7249	0.591556	R	SS	S	S	S	S	R	SS	PRJNA289526	SAMN03859761	SRS1009572	n/a	30	2000	France
NRS164	0.9344	0.3138	0.8045	0.2477	0.2414	0.2288	0.9259	0.276111	R	S	R	S	S	S	R	S	PRJNA289526	SAMN03859762	SRS1009571	15	15		France
NRS167	0.7104	0.5828	0.226667	0.1958	0.3932	0.3358	0.5791	0.186333	R	SS	S	S	S	S	SS	S	PRJNA289526	SAMN03859763	SRS1009570	1446	22		France
NRS168	0.9359	0.8664	0.205667	0.3148	0.4696	0.4553	0.6545	0.457444	R	R	S	S	SS	SS	SS	SS	PRJNA289526	SAMN03859764	SRS1009569	45	45	1985	France
NRS169	0.9498	0.9288	0.207333	0.2957	0.4606	0.4528	0.6779	0.460222	R	R	S	S	SS	SS	SS	SS	PRJNA289526	SAMN03859765	SRS1009568	45	45	1992	France
NRS170	0.878	0.2192	0.165333	0.1619	0.1859	0.1604	0.7387	0.276778	R	S	S	S	S	S	R	S	PRJNA289526	SAMN03859766	SRS1009567	10	10	2002	France
NRS172	0.7677	0.346	0.8985	0.5314	0.3424	0.3262	0.3861	0.256556	R	S	R	SS	S	S	S	S	PRJNA289526	SAMN03859767	SRS1009566	n/a	8	1997	France
NRS175	0.9599	0.6886	0.467167	0.4639	0.3654	0.3239	0.6667	0.295556	R	SS	SS	SS	S	S	SS	S	PRJNA289526	SAMN03859769	SRS1009492	72	72	1991	France
NRS177	0.9056	0.2715	0.623167	0.2627	0.1856	0.3212	0.7174	0.445111	R	S	SS	S	S	S	R	SS	PRJNA289526	SAMN03859770	SRS1009493	34	30	1996	France
NRS178	0.8809	0.3462	0.844333	0.2558	0.2323	0.2545	0.6313	0.413778	R	S	R	S	S	S	SS	SS	PRJNA289526	SAMN03859771	SRS1009564	49	59	1991	France
NRS180	0.9432	0.9605	0.502	0.1822	0.4223	0.4279	0.7527	0.184556	R	R	SS	S	SS	SS	R	S	PRJNA289526	SAMN03859772	SRS1009563	30	30	1996	France
NRS182	1.0422	0.2763	0.827667	0.1848	0.1676	0.1721	0.7891	0.412778	R	S	R	S	S	S	R	SS	PRJNA289526	SAMN03859773	SRS1009562	12	12	1995	France
NRS183	0.7981	0.3219	0.824333	0.341	0.2346	0.2503	0.7778	0.451778	R	S	R	S	S	S	R	SS	PRJNA289526	SAMN03859774	SRS1009561	15	15	1998	France
NRS185	0.8829	0.4573	0.846667	0.3382	0.2612	0.3134	0.6873	0.266556	R	SS	R	S	S	S	SS	S	PRJNA289526	SAMN03859775	SRS1009560	121	121	1989	France
NRS187	0.8882	0.7893	0.203333	0.3538	0.4374	0.4117	0.6458	0.528889	R	R	S	S	SS	SS	SS	SS	PRJNA289526	SAMN03859776	SRS1009559	25	25	1986	France
NRS188	0.6589	0.5414	0.870333	0.5074	0.4549	0.4058	0.4042	0.268	SS	SS	R	SS	SS	SS	SS	S	PRJNA289526	SAMN03859777	SRS1009557	1447	5	1995	France
NRS189	0.7329	0.3786	0.6005	0.2186	0.2156	0.2134	0.5018	0.215222	R	S	SS	S	S	S	SS	S	PRJNA289526	SAMN03859778	SRS1009558	1538	30	1991	France
NRS191	0.9111	0.5673	0.6245	0.326	0.2923	0.2739	0.7238	0.369444	R	SS	SS	S	S	S	R	S	PRJNA289526	SAMN03859779	SRS1009556	34	30	1997	France
NRS192	0.8352	0.3743	0.393667	0.2109	0.2034	0.1998	0.341	0.223111	R	S	S	S	S	S	S	S	PRJNA289526	SAMN03859780	SRS1009555	n/a	1	1997	USA
NRS194	1.024	0.435	0.350333	0.2132	0.1795	0.1938	0.3993	0.283667	R	SS	S	S	S	S	S	S	PRJNA289526	SAMN03859781	SRS1009554	1	1	1999	USA
NRS196	0.7887	0.2138	0.722333	0.1999	0.191	0.1891	0.8212	0.334222	R	S	R	S	S	S	R	S	PRJNA289526	SAMN03859782	SRS1009553	30	30		United Kingdom
NRS198	0.5099	0.4899	1.07833	0.3919	0.3584	0.3482	0.2887	0.430778	SS	SS	R	S	S	S	S	SS	PRJNA289526	SAMN03859783	SRS1009552	254	8	1949	United Kingdom
NRS199	0.7629	0.3373	0.937833	0.2094	0.2123	0.2157	0.7857	0.350111	R	S	R	S	S	S	R	S	PRJNA289526	SAMN03859784	SRS1009551	890	121	1947	United Kingdom
NRS201	0.5635	0.3062	1.02117	0.3184	0.2576	0.2577	0.5573	0.213444	SS	S	R	S	S	S	SS	S	PRJNA289526	SAMN03859785	SRS1009550	254	8		United Kingdom
NRS202	0.4148	0.2736	0.790833	0.2689	0.2379	0.2228	0.281	0.228111	SS	S	R	S	S	S	S	S	PRJNA289526	SAMN03859786	SRS1009549	254	8
NRS203	0.4014	0.2746	0.247333	0.1986	0.1888	0.1888	0.3356	0.176222	SS	S	S	S	S	S	S	S	PRJNA289526	SAMN03859787	SRS1009547	n/a	30		United Kingdom
NRS204	0.529	0.2964	0.765333	0.2456	0.2797	0.1912	0.3844	0.220111	SS	S	R	S	S	S	S	S	PRJNA289526	SAMN03859788	SRS1009548	30	30	1940	United Kingdom
NRS205	0.8961	0.8313	0.637333	0.378	0.634	0.5734	0.9099	0.779889	R	R	SS	S	SS	SS	R	R	PRJNA289526	SAMN03859789	SRS1009546	707	121		United Kingdom
NRS207	1.0284	0.2806	1.00633	0.2589	0.161	0.1578	0.9712	0.180889	R	S	R	S	S	S	R	S	PRJNA289526	SAMN03859790	SRS1009544	30	30		United Kingdom
NRS209	0.8992	0.7382	1.0185	0.9152	0.8462	0.8199	0.6109	0.218444	R	R	R	R	R	R	SS	S	PRJNA289526	SAMN03859791	SRS1009545	247	8	1971	United Kingdom
NRS210	0.9682	0.2166	0.766167	0.2008	0.195	0.1837	0.9453	0.329	R	S	R	S	S	S	R	S	PRJNA289526	SAMN03859792	SRS1009543	30	30		United Kingdom
NRS211	0.9952	0.3192	1.01983	0.2468	0.208	0.222	0.9655	0.315889	R	S	R	S	S	S	R	S	PRJNA289526	SAMN03859793	SRS1009542	8	8		United Kingdom
NRS212	0.9189	0.206	0.528833	0.1859	0.217	0.1631	0.8747	0.183444	R	S	SS	S	S	S	R	S	PRJNA289526	SAMN03859794	SRS1009541	30	30	1957	United Kingdom
NRS213	0.896	0.1783	0.468333	0.1739	0.1677	0.1694	0.8228	0.306889	R	S	SS	S	S	S	R	S	PRJNA289526	SAMN03859795	SRS1009540	30	30	1958	United Kingdom
NRS214	0.6185	0.2894	0.997833	0.2935	0.1969	0.2577	0.5806	0.322222	SS	S	R	S	S	S	SS	S	PRJNA289526	SAMN03859796	SRS1009539	8	8		United Kingdom
NRS215	0.6346	0.2214	0.511333	0.21	0.1938	0.177	0.6703	0.235111	SS	S	SS	S	S	S	SS	S	PRJNA289526	SAMN03859797	SRS1009538	121	121		United Kingdom
NRS216	0.9679	0.962	0.456167	0.3485	0.4343	0.4107	0.8683	0.240667	R	R	SS	S	SS	SS	R	S	PRJNA289526	SAMN03859798	SRS1009537	30	30		United Kingdom
NRS217	0.8539	0.3286	0.261667	0.2087	0.2208	0.1979	0.6462	0.437444	R	S	S	S	S	S	SS	SS	PRJNA289526	SAMN03859799	SRS1009536	121	121		United Kingdom
NRS218	0.8143	0.4737	0.821167	0.4607	0.4453	0.4244	0.4735	0.372444	R	SS	R	SS	SS	SS	SS	S	PRJNA289526	SAMN03859800	SRS1009535	247	8		United Kingdom
NRS219	0.8841	0.5735	0.908833	0.4524	0.3888	0.3843	0.7968	0.303111	R	SS	R	SS	S	S	R	S	PRJNA289526	SAMN03859801	SRS1009534	30	30	1974	United Kingdom
NRS220	0.844	0.4641	0.720333	0.2391	0.2847	0.2893	0.7381	0.286222	R	SS	R	S	S	S	R	S	PRJNA289526	SAMN03859802	SRS1009532	97	97		United Kingdom
NRS222	0.8984	0.3124	0.412667	0.2035	0.2202	0.2389	0.692	0.251111	R	S	SS	S	S	S	SS	S	PRJNA289526	SAMN03859803	SRS1009533	30	30	1978	United Kingdom
NRS224	0.6832	0.2883	0.620333	0.2059	0.2067	0.1902	0.7478	0.321222	SS	S	SS	S	S	S	R	S	PRJNA289526	SAMN03859805	SRS1009494	97	97		United Kingdom
NRS225	0.9783	0.3506	0.782167	0.1776	0.1613	0.167	0.9545	0.161111	R	S	R	S	S	S	R	S	PRJNA289526	SAMN03859806	SRS1009530	121	121		United Kingdom
NRS226	0.415	0.3251	0.807	0.2894	0.2729	0.2472	0.3934	0.190556	SS	S	R	S	S	S	S	S	PRJNA289526	SAMN03859807	SRS1009529	1	1		United Kingdom
NRS227	0.9452	0.556	0.315333	0.3819	0.3189	0.3118	0.6372	0.266778	R	SS	S	S	S	S	SS	S	PRJNA289526	SAMN03859808	SRS1009528	25	25	2002	France
NRS230	0.8686	0.3404	0.772167	0.195	0.2526	0.2023	0.6925	0.272444	R	S	R	S	S	S	SS	S	PRJNA289526	SAMN03859809	SRS1009527	n/a	121		France
NRS231	0.9991	0.2556	0.4945	0.185	0.2259	0.2232	0.6478	0.411778	R	S	SS	S	S	S	SS	SS	PRJNA289526	SAMN03859810	SRS1009526	n/a	30	2002	France
NRS232	0.775	0.9026	0.337	0.3283	0.4997	0.5315	0.5814	0.191889	R	R	S	S	SS	SS	SS	S	PRJNA289526	SAMN03859811	SRS1009525	n/a	22	2002	France
NRS233	0.8725	0.3068	0.421833	0.1972	0.2201	0.2136	0.7279	0.342889	R	S	SS	S	S	S	R	S	PRJNA289526	SAMN03859812	SRS1009523	n/a	15	2002	France
NRS235	0.8735	0.4775	0.486	0.2857	0.4005	0.3237	0.7562	0.339	R	SS	SS	S	SS	S	R	S	PRJNA289526	SAMN03859813	SRS1009524	22	22	2002	France
NRS236	0.8194	0.6894	0.2975	0.2433	0.3835	0.3884	0.524	0.611444	R	SS	S	S	S	S	SS	SS	PRJNA289526	SAMN03859814	SRS1009522	45	45	2002	France
NRS237	0.7491	0.2354	0.1965	0.1594	0.1629	0.1579	0.6542	0.210111	R	S	S	S	S	S	SS	S	PRJNA289526	SAMN03859815	SRS1009521	121	121	2002	France
NRS239	0.8101	0.2231	0.2665	0.153	0.1509	0.1552	0.5162	0.149	R	S	S	S	S	S	SS	S	PRJNA289526	SAMN03859816	SRS1009520	121	121		France
NRS240	0.7359	0.701	0.912833	0.4926	0.3245	0.318	0.6925	0.233889	R	R	R	SS	S	S	SS	S	PRJNA289526	SAMN03859817	SRS1009519	5	5		France
NRS241	0.9118	0.9103	0.2805	0.6447	0.4282	0.394	0.5658	0.361778	R	R	S	SS	SS	S	SS	S	PRJNA289526	SAMN03859818	SRS1009518	59	59	2002	France
NRS242	0.9674	0.5747	0.951	0.4218	0.4402	0.3455	0.8782	0.364111	R	SS	R	SS	SS	S	R	S	PRJNA289526	SAMN03859819	SRS1009517	121	121	2002	France
NRS243	0.6449	0.3238	0.627167	0.1875	0.1828	0.1713	0.5992	0.212111	SS	S	SS	S	S	S	SS	S	PRJNA289526	SAMN03859820	SRS1009516	59	59	2002	France
NRS245	0.751	0.6242	0.921	0.3575	0.3151	0.3167	0.7504	0.254222	R	SS	R	S	S	S	R	S	PRJNA289526	SAMN03859821	SRS1009515	59	59	2002	France
NRS246	1.0345	1.0579	0.6055	0.4237	0.3893	0.3463	0.8989	0.352111	R	R	SS	SS	S	S	R	S	PRJNA289526	SAMN03859822	SRS1009514	30	30	2002	France
NRS247	0.9027	0.3483	0.486	0.2043	0.1856	0.1893	0.5666	0.356889	R	S	SS	S	S	S	SS	S	PRJNA289526	SAMN03859823	SRS1009513	34	30	2002	France
NRS248	0.9517	0.5112	0.313667	0.2293	0.2557	0.2422	0.4453	0.239667	R	SS	S	S	S	S	SS	S	PRJNA289526	SAMN03859824	SRS1009512	1	1	2002	France
NRS249	0.9258	0.7781	0.848667	0.417	0.3841	0.4135	0.7446	0.391778	R	R	R	SS	S	SS	R	S	PRJNA289526	SAMN03859825	SRS1009495	n/a	8	2002	France
NRS252	0.7788	0.6289	0.467833	0.3525	0.3267	0.3477	0.4326	0.407667	R	SS	SS	S	S	S	SS	SS	PRJNA289526	SAMN03859826	SRS1009511	30	30	2002	France
NRS253	0.6938	0.6188	0.5435	0.513	0.4013	0.4466	0.5675	0.555667	SS	SS	SS	SS	SS	SS	SS	SS	PRJNA289526	SAMN04244164	SRS1155351	398	398
NRS254	0.8319	0.4048	0.846667	0.5427	0.3726	0.398	0.3801	0.214778	R	SS	R	SS	S	S	S	S	PRJNA289526	SAMN04244165	SRS1155350	8	8	2002	France
NRS255	0.8189	1.001	0.766167	0.6609	0.6189	0.7605	0.8638	0.711667	R	R	R	SS	SS	R	R	R	PRJNA289526	SAMN04244166	SRS1155349	80	80	2002	France
NRS256	0.8314	0.5217	0.290833	0.1961	0.2309	0.2246	0.5999	0.274556	R	SS	S	S	S	S	SS	S	PRJNA289526	SAMN03859827	SRS1009510	109	1	2002	France
NRS259	0.9714	0.2709	0.282	0.1955	0.1967	0.2003	0.8947	0.314333	R	S	S	S	S	S	R	S	PRJNA289526	SAMN03859828	SRS1009509	n/a	121	2002	France
NRS260	1.01	0.8701	0.303667	0.4388	0.4839	0.3636	0.7754	0.433333	R	R	S	SS	SS	S	R	SS	PRJNA289526	SAMN03859829	SRS1009496	25	25	2002	France
NRS262	0.946	0.2403	0.215333	0.148	0.1533	0.154	0.7025	0.181	R	S	S	S	S	S	R	S	PRJNA289526	SAMN03859830	SRS1009508	188	1	2002	France
NRS264	0.952	0.4079	0.522	0.2469	0.2576	0.2346	0.8053	0.321556	R	SS	SS	S	S	S	R	S	PRJNA289526	SAMN03859831	SRS1009507	34	30	2002	France
NRS265	0.9263	0.8483	0.188833	0.2337	0.5417	0.5919	0.5979	0.685111	R	R	S	S	SS	SS	SS	SS	PRJNA289526	SAMN03859832	SRS1009506	88	88	2002	France
NRS266	1.0404	0.8352	0.441167	0.3838	0.5619	0.6056	0.9333	0.642	R	R	SS	S	SS	SS	R	SS	PRJNA289526	SAMN03859833	SRS1009505	121	121	2002	Switzerland
NRS271	0.9334	0.7077	0.428333	0.387	0.33	0.3773	0.5628	0.345778	R	R	SS	S	S	S	SS	S	PRJNA289526	SAMN03859835	SRS1009504	22	22	1999	Belgium
NRS272	0.9753	0.5464	0.4595	0.3037	0.2305	0.2672	0.7155	0.179	R	SS	SS	S	S	S	R	S	PRJNA289526	SAMN03859836	SRS1009502	247	8	2002	United Kingdom
NRS275	0.6983	0.5457	0.825333	0.3106	0.2798	0.2938	0.469	0.333889	SS	SS	R	S	S	S	SS	S	PRJNA289526	SAMN03859837	SRS1009501	254	8		United Kingdom
NRS383	0.9337	0.6061	0.763167	0.4433	0.3195	0.3834	0.6704	0.400222	R	SS	R	SS	S	S	SS	SS	PRJNA289526	SAMN03859838	SRS1009500	346	30		USA
NRS386	1.0121	0.9646	0.3345	0.388	0.4241	0.5135	0.746	0.499444	R	R	S	S	SS	SS	R	SS	PRJNA289526	SAMN03859839	SRS1009499	72	72		USA
NRS387	1.1048	0.7756	0.998833	0.5412	0.4605	0.5077	0.969	0.523	R	R	R	SS	SS	SS	R	SS	PRJNA289526	SAMN03859840	SRS1009498	5	5	2003	USA
NY224	0.621	0.4415	0.491125	0.378667	0.30475	0.3115	0.577125	0.26725	SS	SS	SS	S	S	S	SS	S	PRJNA239001	SAMN02649783	SRS562693	5	5	2005	USA
NY341	0.94125	0.356167	0.40575	0.242167	0.193875	0.236	0.627375	0.209	R	S	SS	S	S	S	SS	S	PRJNA239001	SAMN02649784	SRS562694	105	5	2005	USA
NY356	0.9285	0.437167	0.875375	0.2615	0.243	0.228833	0.9305	0.243625	R	SS	R	S	S	S	R	S	PRJNA239001	SAMN02649785	SRS562695	105	5	2005	USA
NY360	0.90225	0.698667	0.7615	0.295833	0.19575	0.219333	0.478875	0.201875	R	SS	R	S	S	S	SS	S	PRJNA239001	SAMN02649786	SRS562696	5	5	2005	USA
NY417	0.897	0.455333	0.255	0.193167	0.18475	0.167333	0.6025	0.16	R	SS	S	S	S	S	SS	S	PRJNA239001	SAMN02649787	SRS562697	5	5	2005	USA
NY439	1.04737	0.9145	0.455125	0.391333	0.329125	0.265167	0.900125	0.18425	R	R	SS	S	S	S	R	S	PRJNA239001	SAMN02649788	SRS562698	105	5	2005	USA
NY593	0.992625	0.231167	0.234125	0.1605	0.16	0.1605	0.646875	0.178	R	S	S	S	S	S	SS	S	PRJNA239001	SAMN02649789	SRS562699	105	5	2005	USA
SR1065	0.90125	0.213667	0.340125	0.159333	0.1575	0.159333	0.847125	0.157	R	S	S	S	S	S	R	S	PRJNA239001	SAMN02649760	SRS562670	109	1	2005	USA
SR1129	1.07575	0.341833	0.95275	0.172	0.176375	0.1655	0.4615	0.15825	R	S	R	S	S	S	SS	S	PRJNA239001	SAMN02649761	SRS562671	8	8	2005	USA
SR1287	0.758	0.361667	0.2385	0.262	0.32675	0.327833	0.258375	0.201	R	S	S	S	S	S	S	S	PRJNA239001	SAMN02649790	SRS562700	8	8	2005	USA
SR1746	0.83175	0.342833	0.2945	0.244833	0.35575	0.342	0.515875	0.23275	R	S	S	S	S	S	SS	S	PRJNA239001	SAMN02649791	SRS562701	1564	30	2005	USA
SR2091	0.891	0.650667	0.172125	0.279833	0.281375	0.3085	0.466875	0.17425	R	SS	S	S	S	S	SS	S	PRJNA239001	SAMN02649792	SRS562702	72	72	2005	USA
SR220	0.369125	0.287667	0.2215	0.200167	0.181875	0.170333	0.2755	0.15925	S	S	S	S	S	S	S	S	PRJNA239001	SAMN02649793	SRS562703	3869	5	2005	USA
SR2609	0.772	0.301167	0.989875	0.168333	0.174125	0.165333	0.542125	0.160125	R	S	R	S	S	S	SS	S	PRJNA239001	SAMN02649762	SRS562672	8	8	2005	USA
SR2852	0.98675	0.514333	0.763	0.548667	0.35925	0.340833	0.486625	0.154	R	SS	R	SS	S	S	SS	S	PRJNA239001	SAMN02649763	SRS562673	239	8	2005	USA
SR3569	0.975375	0.2325	0.229875	0.164167	0.161375	0.162	0.765375	0.156875	R	S	S	S	S	S	R	S	PRJNA239001	SAMN02649794	SRS562704	105	5	2005	USA
SR3585	1.12525	0.429833	0.215125	0.202333	0.185875	0.1705	0.845625	0.233375	R	SS	S	S	S	S	R	S	PRJNA239001	SAMN02649764	SRS562674	5	5	2005	USA
SR3732	0.82875	0.335667	0.805375	0.194167	0.17275	0.1645	0.530875	0.157375	R	S	R	S	S	S	SS	S	PRJNA239001	SAMN02649795	SRS562705	5	5	2005	USA
SR3777	1.08625	0.1915	0.184875	0.188167	0.16775	0.164	0.894625	0.158375	R	S	S	S	S	S	R	S	PRJNA239001	SAMN02649796	SRS562706	5	5	2005	USA
SR4035	0.85475	0.327667	0.66325	0.203333	0.179875	0.18	0.45725	0.158625	R	S	SS	S	S	S	SS	S	PRJNA239001	SAMN02649797	SRS562707	n/a	8	2005	USA
SR4152	0.905	0.449167	0.803125	0.444667	0.365375	0.348	0.868	0.23125	R	SS	R	SS	S	S	R	S	PRJNA239001	SAMN02649765	SRS562675	5	5	2005	USA
SR4153	0.5725	0.306167	0.443875	0.238	0.2235	0.2325	0.5505	0.174625	SS	S	SS	S	S	S	SS	S	PRJNA239001	SAMN02649798	SRS562708	3812	5	2005	USA
SR4155	1.071	0.3885	0.2075	0.167	0.17075	0.166167	0.685125	0.157	R	S	S	S	S	S	SS	S	PRJNA239001	SAMN02649766	SRS562676	5	5	2005	USA
SR4156	1.0005	0.374833	0.933875	0.314333	0.261125	0.276667	0.9395	0.167625	R	S	R	S	S	S	R	S	PRJNA239001	SAMN02649767	SRS562677	5	5	2005	USA
SR4187	0.955125	0.330833	0.873375	0.252	0.231	0.225333	0.9265	0.163	R	S	R	S	S	S	R	S	PRJNA239001	SAMN02649799	SRS562709	3812	5	2005	USA
